# Integrating genome-wide neutral and putatively adaptive variation\ resolves population structure and differentiation in a recently diverged albatross complex

**DOI:** 10.64898/2026.09.04.749127

**Authors:** Imogen Foote, Tom Oosting, Kath Walker, Graeme Elliott, Kalinka Rexer-Huber, Graham C Parker, Geoffrey K Chambers, Peter A Ritchie

## Abstract

Understanding patterns of evolution and divergence in populations is important for defining conservation units and informing taxonomy. However, when populations have low genetic diversity, or are closely related, genetic differentiation can be difficult to detect, particularly when relying on small numbers of genetic markers. Whole-genome sequencing allows for genome-wide identification of both neutral and outlier variation, improving the resolution of subtle population structure and providing insight into evolutionary processes. Here, we investigated genomic differentiation in a recently diverged and highly threatened albatross complex, the Antipodean (*D. antipodensis antipodensis*) and Gibson’s albatross (*D. a. gibsoni*), using genome-wide neutral and outlier datasets. Whole-genome resequencing of 86 individuals sampled across Antipodes Island (*D. a. antipodensis*) and the Auckland Islands (*D. a. gibsoni*) identified 381,176 neutrally evolving and 57 independently segregating outlier (putatively adaptive) SNPs. Analyses of both datasets revealed significant genetic differentiation between the Antipodean and Gibson’s albatross, no evidence of contemporary gene flow and evidence of selective sweeps suggesting local adaptation. Within-population structure was also identified for the Gibson’s albatross, with genetic differentiation among sample sites from different islands (Adams Island and Disappointment Island). Patterns of heterogenous differentiation across the genome suggest the taxa are on different evolutionary trajectories. Together with existing morphological and behavioural evidence, these genomic results support reassessment of their conservation and taxonomic status. More broadly, this study demonstrates the value of combining neutral and putatively adaptive genomic variation to resolve subtle population structure in recently diverged taxa.
