## Supplementary Materials C for "Integrating genome-wide neutral and putatively adaptive variation\ resolves population structure and differentiation in a recently diverged albatross complex"

### Sheet: Gene_info
Scaffold	Transcript start pos	Transcript end pos	Strand	Window start pos	Window end position	Transcripts	Protein	Gene	GO Terms	Known function(s)
antipodean_2	1273453	1311302	-	1290000	1300000	g1537.t1, g1537.t2	Bifunctional methylenetetrahydrofolate dehydrogenase cyclohydrolase 2	MTHFD2L	-	Folate metabolism and methyltransfer in chickens (Xing et al., 2018).
antipodean_2	58439979	58445534	+	58430000	58440000	g2203.t1, g2203.t2	Glucosamine-6-phosphate deaminase 2	GNPDA2	-	Regulates fat deposition in chickens (Abdalla et al., 2018; Ouyang et al., 2016; Abbasabadi et al,. 2025)
antipodean_5	2412603	2434373	+	2430000	2440000	g4139.t1, g4139.t2	NADH dehydrogenase ubiquinone 1 alpha subcomplex	NDUFA9	-	Assembly and stability of mitochondrial Complex I in humans, so likely plays role in mitochondrial function, cellular respiration and energy metabolism (Singh et al., 2023; Baertling et al., 2017; Vercillion and Sazanov, 2022); Associated with fat deposition in chickens (Zhu et al., 2024).
antipodean_6	20168211	20274718	+	20270000	20280000	g5230.t1	SWI SNF related, matrix associated, actin dependent regulator of chromatin, subfamily a, member 2	SMARCA2	-	Z-linked in birds and differentially expressed in males/females in Zebra finch - candidate for sex differences in tissue function (Itoh et al., 2007); SWI/SNF are chromatin remodelling enzymes that might interact with TF to activate genes involved in melanocyte differentiation in humans (Mehrotra et al., 2014); Potentially linked to regulating feather colouration in Geese (Ren et al., 2021).
antipodean_6	24920303	25014511	-	24990000	25010000	g5268.t1, g5268.t2, g5268.t3, g5268.t4	Multiple PDZ domain	MPDZ	-	Involved in development of the retina in chickens (Ali et al., 2011).
antipodean_6	27052299	27080636	+	27050000	27060000	g5280.t1	Bin/amphiphysin/Rvs domain for vesicular trafficking	SH3GL2	-	Egg production in chickens (Xu et al., 2011a; Xu et al., 2011b).
antipodean_6	45495394	45505701	-	45500000	45510000	g5499.t1	Fucosyltransferase, N-terminal	FUT10	GO:0000139,GO:0003674,GO:0003824,GO:0005575,GO:0005622,GO:0005623,GO:0005737,GO:0005794,GO:0008150,GO:0008152,GO:0008417,GO:0012505,GO:0016020,GO:0016740,GO:0016757,GO:0016758,GO:0031090,GO:0031984,GO:0036065,GO:0043226,GO:0043227,GO:0043229,GO:0043231,GO:0044422,GO:0044424,GO:0044431,GO:0044444,GO:0044446,GO:0044464,GO:0046920,GO:0070085,GO:0098588,GO:0098791	Protein modification in humans (Hao et al., 2025).
antipodean_7	4743430	4754974	+	4750000	4760000	g5579.t1	Solute carrier family 22 member 2-like	-	-	Function unknown.
antipodean_7	14043743	14096100	+	14060000	14070000	g5700.t1, g5700.t2, g5700.t3, g5700.t4	Methionine synthase	MTR	-	Methionine is an essential amino acid and methionine supplementation is associated with growth, protein synthesis, egg production, feed efficiency, thermal tolerance in chickens (Babazadeh et al., 2022; Del Vesco et al., 2015; Felix et al., 2023)
antipodean_7	14043743	14096100	+	14080000	14100000	g5700.t1, g5700.t2, g5700.t3, g5700.t4	Methionine synthase	MTR	-
antipodean_7	14132739	14589287	+	14240000	14250000	g5702.t1, g5702.t2, g5702.t3, g5702.t4, g5702.t5	Ryanodine receptor 2	RYR2	-	Candidate gene for cold tolerance in chickens (Fedorova et al., 2022; Fedorova et al., 2025); RYRs are calcium channel gene which have been implicated in neuronal activation in song learning in Zebra finches (Friedrich et al., 2019).
antipodean_7	14132739	14589287	+	14260000	14270000	g5702.t1, g5702.t2, g5702.t3, g5702.t4, g5702.t5	Ryanodine receptor 2	RYR2	-
antipodean_7	14132739	14589287	+	14180000	14190000	g5702.t1, g5702.t2, g5702.t3, g5702.t4, g5702.t5	Ryanodine receptor 2	RYR2	-
antipodean_7	14132739	14589287	+	14200000	14210000	g5702.t1, g5702.t2, g5702.t3, g5702.t4, g5702.t5	Ryanodine receptor 2	RYR2	-
antipodean_7	14132739	14589287	+	14250000	14260000	g5702.t1, g5702.t2, g5702.t3, g5702.t4, g5702.t5	Ryanodine receptor 2	RYR2	-
antipodean_7	14132739	14589287	+	14270000	14280000	g5702.t1, g5702.t2, g5702.t3, g5702.t4, g5702.t5	Ryanodine receptor 2	RYR2	-
antipodean_7	14132739	14589287	+	14300000	14310000	g5702.t1, g5702.t2, g5702.t3, g5702.t4, g5702.t5	Ryanodine receptor 2	RYR2	-
antipodean_7	14132739	14589287	+	14280000	14290000	g5702.t1, g5702.t2, g5702.t3, g5702.t4, g5702.t5	Ryanodine receptor 2	RYR2	-
antipodean_12	1670246	1830244	+	1800000	1810000	g8818.t1, g8818.t2, g8818.t3	MICOS complex subunit Mic19	CHCHD3	-	Candidate gene for cold tolerance and adaptation to hypoxia in pikas (Ochotona princeps) due to role in mitchondrial function (Sjodin et al., 2024).
antipodean_15	8152579	8357512	+	8300000	8310000	g10098.t1	Copine-4	CPNE4	-	Clock-linked gene associated with migratory timing in American kestrel (Falco sparverius), white-crowned sparrow (Zonotrichia leucophrys gambelii) and Swainson's thrush (Catharus ustulatus; Bossu et al., 2022; Jones et al., 2008; Ruegg et al., 2014); Glucose metabolism in chickens (Liu et al., 2020).
antipodean_21	20729256	20782122	-	20770000	20780000	g12906.t1	Protocadherin	PCDH1	-	Feather development in chickens (Yang et al, 2019).
antipodean_22	4075192	4380828	-	4200000	4210000	g13036.t1	F-box LRR-repeat protein 17	FBXL17	-	Sperm morphology in Zebra finch (Kim et al., 2017); Associated with forehead 'knob' phenotype in geese (Deng et al., 2021).
antipodean_22	4075192	4380828	-	4110000	4120000	g13036.t1	F-box LRR-repeat protein 17	FBXL17	-
antipodean_22	4177898	4380828	-	4200000	4210000	g13036.t2	F-box LRR-repeat protein 17	FBXL17	-
antipodean_22	7218502	7258497	-	7220000	7260000	g13068.t1	Geranylgeranyl transferase type-1 subunit	PGGT1B	-	Contained within region on Z-chromosome associated with feather barring plumage pattern in chickens and potentially associated with coat patterning in domestic cats (Dorshorst and Ashwell, 2009; Buckley-Beason, 2009).
antipodean_22	8231805	8315454	+	8230000	8240000	g13075.t1	Zinc finger protein 608	ZNF608	-	Associated with body mass in humans and pigs (Ntalla et al., 2013; Rothammer et al., 2014).
antipodean_22	13128272	13174217	+	13130000	13140000	g13123.t1, g13123.t2, g13123.t3	Tudor domain-containing protein 7	TDRD7	-	Potential role in immune response in ducks and chickens (Smith et al., 2015); Associated with spermatogenesis in chickens and mammals (Wu et al., 2017; Tanaka et al., 2011); Mutations can cause cataracts in human, mouse and chicken (Dash et al. 2016).
antipodean_22	13128272	13174217	+	13170000	13180000	g13123.t1, g13123.t2, g13123.t3	Tudor domain-containing protein 7	TDRD7	-
antipodean_22	17624565	17631254	-	17630000	17640000	g13166.t1	Atrial natriuretic peptide receptor	-	-	Natriuretic peptide system linked to the maintenance of osmotic and cardiovascular homeostasis in vertebrates (Toop and Donald, 2004).
antipodean_22	17631280	17660825	-	17630000	17650000	g13167.t1	Atrial natriuretic peptide receptor	-	-
antipodean_31	628911	635847	+	630000	640000	g15654.t1	Polynucleotide 5'-hydroxyl-kinase NOL9	NOL9	-	Pre‐rRNA processing and 60S ribosomal subunit biogenesis in zebrafish (Heindl and Martinez, 2010; Bielczyk-Maczyńska et al., 2015); Potential role in immunity in chickens (Wang et al. 2026).
antipodean_31	638824	649377	+	630000	640000	g15655.t1	Pleckstrin homology domain containing, family G (with RhoGef domain) member 5	PLEKHG5	-	Motorneuron function and angiogenesis in mice (Lüningschrör et al., 2017); Associated with migration success in orange-bellied parrot (Neophema chrysogaster; Miller et al., 2026).
antipodean_31	690600	721603	+	690000	710000	g15664.t1	chromodomain-helicase-DNA-binding protein 5	CHD5	-	Potentially associated with social behaviour in chickens and mice (Johnsson et al., 2018; Pisansky et al., 2017).
antipodean_31	2325378	2441595	-	2360000	2370000	g15699.t1, g15699.t2	c-SKI Smad4 binding domain	SKI	GO:0003674,GO:0003676,GO:0003677,GO:0005488,GO:0005515,GO:0005575,GO:0005622,GO:0005623,GO:0005634,GO:0005667,GO:0006355,GO:0006357,GO:0007275,GO:0007399,GO:0008134,GO:0008150,GO:0009889,GO:0009966,GO:0009968,GO:0009987,GO:0010468,GO:0010556,GO:0010646,GO:0010648,GO:0017015,GO:0019219,GO:0019222,GO:0019904,GO:0022008,GO:0023051,GO:0023057,GO:0030154,GO:0030182,GO:0030510,GO:0030512,GO:0030514,GO:…	Regulates genes involved in cell growth and development in vertebrates (Wang et al., 2000; Luo et al., 1999).
antipodean_32	1102171	1191603	-	1120000	1130000	g16003.t1, g16003.t2	serine/threonine-protein kinase	SIK3	-	Sleep regulation in Indian house crows (Corvus splendens) and zebra finches (Buniyaadi et al., 2025; Batra et al., 2022; Batra et al., 2025; Batra et al., 2020).
antipodean_42	4317258	4327164	+	4320000	4330000	g18440.t1	Phosphatidylinositol 3-kinase regulatory subunit beta	PIK3R2	-	Associated with muscle growth in chickens (Al-Khalaifah et al., 2026).

### Sheet: References
REFERENCES
Abbasabadi, H., Bakhtiarizadeh, M. R., Mansourizadeh, H., & Gutiérrez-Gil, B. (2025). Selection signature analysis in chickens divergently selected for growth rate reveals novel candidate genes regulating fat deposition. BMC Genomics, 26(1), 1149. https://doi.org/10.1186/s12864-025-12360-9
Abdalla, B. A., Chen, J., Nie, Q., & Zhang, X. (2018). Genomic insights into the multiple factors controlling abdominal fat deposition in a chicken model. Frontiers in Genetics, 9. https://doi.org/10.3389/fgene.2018.00262
Al-Khalaifah, H., Hassan, F.-u., Ullah, M. M., & Chen, Y. (2026). Role of PI3K gene family as a molecular hub for regulation of growth and immunity: Potential implications for sustainable poultry production. Poultry Science, 105(5), 106667. https://doi.org/10.1016/j.psj.2026.106667
Ali, M., Hocking, P. M., McKibbin, M., Finnegan, S., Shires, M., Poulter, J. A., Prescott, K., Booth, A., Raashid, Y., Jafri, H., Ruddle, J. B., Mackey, D. A., Jacobson, S. G., Toomes, C., Lester, D. H., Burt, D. W., Curry, W. J., & Inglehearn, C. F. (2011). MPDZ null allele in an avian model of retinal degeneration and mutations in human leber congenital amaurosis and retinitis pigmentosa. Inves…
Babazadeh, D., & Simab, P. A. (2022). Methionine in poultry nutrition: A review. Journal of World’s Poultry Science, 1(1), 1-11. https://doi.org/10.58803/jwps.v1i1.1
Baertling, F., Sánchez-Caballero, L., van den Brand, M. A. M., Fung, C.-W., Chan, S. H.-S., Wong, V. C.-N., Hellebrekers, D. M. E., de Coo, I. F. M., Smeitink, J. A. M., Rodenburg, R. J. T., & Nijtmans, L. G. J. (2018). NDUFA9 point mutations cause a variable mitochondrial complex I assembly defect. Clinical Genetics, 93(1), 111-118. https://doi.org/10.1111/cge.13089
Batra, T., Buniyaadi, A., Kumar, A., Kumar, M., Bhardwaj, S. K., & Kumar, V. (2025). Light wavelength modulates the effects of lighted nights on sleep, metabolism and oxidative stress in female zebra finches. Journal of Experimental Zoology Part A: Ecological and Integrative Physiology, 343(9), 1090-1102. https://doi.org/10.1002/jez.70023
Batra, T., Buniyaadi, A., & Kumar, V. (2022). Daytime restriction of feeding prevents illuminated night-induced impairment of metabolism and sleep in diurnal zebra finches. Physiology & Behavior, 253, 113866. https://doi.org/10.1016/j.physbeh.2022.113866
Batra, T., Malik, I., Prabhat, A., Bhardwaj, S. K., & Kumar, V. (2020). Sleep in unnatural times: illuminated night negatively affects sleep and associated hypothalamic gene expressions in diurnal zebra finches. Proceedings of the Royal Society B: Biological Sciences, 287(1928), 20192952. https://doi.org/10.1098/rspb.2019.2952
Bielczyk-Maczyńska, E., Lam Hung, L., Ferreira, L., Fleischmann, T., Weis, F., Fernández-Pevida, A., Harvey, S. A., Wali, N., Warren, A. J., Barroso, I., Stemple, D. L., & Cvejic, A. (2015). The ribosome biogenesis protein NOL9 is essential for definitive hematopoiesis and pancreas morphogenesis in zebrafish. PLOS Genetics, 11(12), e1005677. https://doi.org/10.1371/journal.pgen.1005677
Bossu, C. M., Heath, J. A., Kaltenecker, G. S., Helm, B., & Ruegg, K. C. (2022). Clock-linked genes underlie seasonal migratory timing in a diurnal raptor. Proceedings of the Royal Society B: Biological Sciences, 289(1974), 20212507. https://doi.org/10.1098/rspb.2021.2507
Buniyaadi, A., Prabhat, A., Bhardwaj, S. K., & Kumar, V. (2025). Role of melatonin in physiological mitigation of sleep disruption in an unnatural temporal environment. Journal of Neuroendocrinology, 37(8), e70035. https://doi.org/https://doi.org/10.1111/jne.70035
Dash, S., Siddam, A. D., Barnum, C. E., Janga, S. C., & Lachke, S. A. (2016). RNA‐binding proteins in eye development and disease: implication of conserved RNA granule components. Wiley Interdisciplinary Reviews: RNA, 7(4), 527-557. https://doi.org/10.1002/wrna.1355
Del Vesco, A. P., Gasparino, E., Grieser, D., Zancanela, V., Soares, M. A. M., & de Oliveira Neto, A. R. (2015). Effects of methionine supplementation on the expression of oxidative stress-related genes in acute heat stress-exposed broilers. British Journal of Nutrition, 113(4), 549-559. https://doi.org/10.1017/S0007114514003535
Deng, Y., Hu, S., Luo, C., Ouyang, Q., Li, L., Ma, J., Lin, Z., Chen, J., Liu, H., Hu, J., Chen, G., Shu, D., Pan, Y., Hu, B., He, H., Qu, H., & Wang, J. (2021). Integrative analysis of histomorphology, transcriptome and whole genome resequencing identified DIO2 gene as a crucial gene for the protuberant knob located on forehead in geese. BMC Genomics, 22(1), 487. https://doi.org/10.1186/s12864-0…
Dorshorst, B. J., & Ashwell, C. M. (2009). Genetic mapping of the sex-linked barring gene in the chicken. Poultry Science, 88(9), 1811-1817. https://doi.org/10.3382/ps.2009-00134
Eizirik, E., David, V. A., Buckley-Beason, V., Roelke, M. E., Schäffer, A. A., Hannah, S. S., Narfström, K., O'Brien, S. J., & Menotti-Raymond, M. (2010). Defining and mapping mammalian coat pattern genes: multiple genomic regions implicated in domestic cat stripes and spots. Genetics, 184(1), 267-275. https://doi.org/10.1534/genetics.109.109629
Fedorova, E. S., Chugunova, E. G., & Pozovnikova, M. V. (2025). Changes in the expression profile of TRPM2 and RYR2 genes during the maturation of the chick thermoregulation system as a result of dosed low-temperature exposure during the sensitive period of early embryogenesis. Russian Agricultural Sciences, 51(1), 188-196. https://doi.org/10.3103/S1068367425700454
Fedorova, E. S., Dementieva, N. V., Shcherbakov, Y. S., & Stanishevskaya, O. I. (2022). Identification of key candidate genes in runs of homozygosity of the genome of two chicken breeds, associated with cold adaptation. Biology, 11(4), 547. https://doi.org/10.3390/biology11040547
Felix, T. M. S., Souza, C. S., Santos, S. C. L., Campos, D. B., Aggrey, S. E., Guerra, R. R., & Silva, J. H. V. (2023). Methionine sources at different dietary levels alters the growth and expression of genes related to homocysteine remethylation in the jejunum of broilers. PLOS One, 18(11), e0291998. https://doi.org/10.1371/journal.pone.0291998
Friedrich, S. R., Lovell, P. V., Kaser, T. M., & Mello, C. V. (2019). Exploring the molecular basis of neuronal excitability in a vocal learner. BMC Genomics, 20(1), 629. https://doi.org/10.1186/s12864-019-5871-2
Hao, H., Yuan, Y., Ito, A., Eberand, B. M., Tjondro, H., Cielesh, M., Norris, N., Moreno, C. L., Maxwell, J. W. C., Neely, G. G., Payne, R. J., Kebede, M. A., Urbauer, R. J. B., Passam, F. H., Larance, M., & Haltiwanger, R. S. (2025). FUT10 and FUT11 are protein O-fucosyltransferases that modify protein EMI domains. Nature Chemical Biology, 21(4), 598-610. https://doi.org/10.1038/s41589-024-01815…
Heindl, K., & Martinez, J. (2010). NOL9 is a novel polynucleotide 5′‐kinase involved in ribosomal RNA processing. The EMBO Journal, 29(24), 4161-4171. https://doi.org/10.1038/emboj.2010.275
Itoh, Y., Melamed, E., Yang, X., Kampf, K., Wang, S., Yehya, N., Van Nas, A., Replogle, K., Band, M. R., & Clayton, D. F. (2007). Dosage compensation is less effective in birds than in mammals. Journal of biology, 6(1), 2. https://doi.org/10.1186/jbiol53
Johnsson, M., Henriksen, R., Fogelholm, J., Höglund, A., Jensen, P., & Wright, D. (2018). Genetics and genomics of social behavior in a chicken model. Genetics, 209(1), 209-221. https://doi.org/10.1534/genetics.118.300810
Jones, S., Pfister-Genskow, M., Cirelli, C., & Benca, R. M. (2008). Changes in brain gene expression during migration in the white-crowned sparrow. Brain Research Bulletin, 76(5), 536-544. https://doi.org/10.1016/j.brainresbull.2008.03.008
Kim, K.-W., Bennison, C., Hemmings, N., Brookes, L., Hurley, L. L., Griffith, S. C., Burke, T., Birkhead, T. R., & Slate, J. (2017). A sex-linked supergene controls sperm morphology and swimming speed in a songbird. Nature Ecology & Evolution, 1(8), 1168-1176. https://doi.org/10.1038/s41559-017-0235-2
Liu, X., Liu, L., Wang, J., Cui, H., Chu, H., Bi, H., Zhao, G., & Wen, J. (2020). Genome-wide association study of muscle glycogen in jingxing yellow chicken. Genes, 11(5), 497. https://doi.org/10.3390/genes11050497
Lüningschrör, P., Binotti, B., Dombert, B., Heimann, P., Perez-Lara, A., Slotta, C., Thau-Habermann, N., R. von Collenberg, C., Karl, F., Damme, M., Horowitz, A., Maystadt, I., Füchtbauer, A., Füchtbauer, E.-M., Jablonka, S., Blum, R., Üçeyler, N., Petri, S., Kaltschmidt, B., Jahn, R., Kaltschmidt, C., & Sendtner, M. (2017). PLEKHG5-regulated autophagy of synaptic vesicles reveals a pathogenic me…
Luo, K., Stroschein, S. L., Wang, W., Chen, D., Martens, E., Zhou, S., & Zhou, Q. (1999). The Ski oncoprotein interacts with the Smad proteins to repress TGFβ signaling. Genes & development, 13(17), 2196-2206. https://doi.org/10.1101/gad.13.17.2196
Mehrotra, A., Mehta, G., Aras, S., Trivedi, A., & de la Serna, I. L. (2014). SWI/SNF chromatin remodeling enzymes in melanocyte differentiation and melanoma. Critical Reviews in Eukaryotic Gene Expression, 24(2), 151-161. https://doi.org/10.1615/critreveukaryotgeneexpr.2014007882
Miller, S., Stojanovic, D., Owens, G., Bussolini, L., Emery, M., W Silver, L., & Hogg, C. (2026 preprint). Functional genomic insights into migratory survival in the last wild population of orange-bellied parrots. Authorea, 2026(0727). https://doi.org/10.22541/authorea.15006599/v1
Ntalla, I., Panoutsopoulou, K., Vlachou, P., Southam, L., William Rayner, N., Zeggini, E., & Dedoussis, G. V. (2013). Replication of established common genetic variants for adult BMI and childhood obesity in Greek adolescents: The TEENAGE Study. Annals of Human Genetics, 77(3), 268-274. https://doi.org/10.1111/ahg.12012
Ouyang, H., Zhang, H., Li, W., Liang, S., Jebessa, E., Abdalla, B., & Nie, Q. (2016). Identification, expression and variation of the GNPDA2 gene, and its association with body weight and fatness traits in chicken. PeerJ, 4(2129), e2129. https://doi.org/10.7717/peerj.2129
Pisansky, M. T., Young, A. E., O'Connor, M. B., Gottesman, I. I., Bagchi, A., & Gewirtz, J. C. (2017). Mice lacking the chromodomain helicase DNA-binding 5 chromatin remodeler display autism-like characteristics. Translational Psychiatry, 7(6), e1152-e1152. https://doi.org/10.1038/tp.2017.111
Ren, S., Lyu, G., Irwin, D. M., Liu, X., Feng, C., Luo, R., Zhang, J., Sun, Y., Shang, S., & Zhang, S. (2021). Pooled sequencing analysis of geese (Anser cygnoides) reveals genomic variations associated with feather color. Frontiers in genetics, 12, 650013. https://doi.org/10.3389/fgene.2021.650013
Rothammer, S., Kremer, P. V., Bernau, M., Fernandez-Figares, I., Pfister-Schär, J., Medugorac, I., & Scholz, A. M. (2014). Genome-wide QTL mapping of nine body composition and bone mineral density traits in pigs. Genetics Selection Evolution, 46(1), 68. https://doi.org/10.1186/s12711-014-0068-2
Ruegg, K., Anderson, E. C., Boone, J., Pouls, J., & Smith, T. B. (2014). A role for migration‐linked genes and genomic islands in divergence of a songbird. Molecular Ecology, 23(19), 4757-4769. https://doi.org/10.1111/mec.12842
Singh, R., Padmanabha, H., Arunachal, G., Mailankody, P., & Mahale, R. R. (2023). Childhood-onset generalized dystonia due to NDUFA9 gene mutation: An expansion of mutations causing Leigh’s syndrome. Annals of Indian Academy of Neurology, 26(4), 606. https://doi.org/10.4103/aian.aian_274_23
Sjodin, B. M. F., Schmidt, D. A., Galbreath, K. E., & Russello, M. A. (2024). Putative climate adaptation in American pikas (Ochotona princeps) is associated with copy number variation across environmental gradients. Scientific Reports, 14(1), 8568. https://doi.org/10.1038/s41598-024-59157-6
Smith, J., Smith, N., Yu, L., Paton, I. R., Gutowska, M. W., Forrest, H. L., Danner, A. F., Seiler, J. P., Digard, P., Webster, R. G., & Burt, D. W. (2015). A comparative analysis of host responses to avian influenza infection in ducks and chickens highlights a role for the interferon-induced transmembrane proteins in viral resistance. BMC Genomics, 16(1), 574. https://doi.org/10.1186/s12864-015-…
Tanaka, T., Hosokawa, M., Vagin, V. V., Reuter, M., Hayashi, E., Mochizuki, A. L., Kitamura, K., Yamanaka, H., Kondoh, G., Okawa, K., Kuramochi-Miyagawa, S., Nakano, T., Sachidanandam, R., Hannon, G. J., Pillai, R. S., Nakatsuji, N., & Chuma, S. (2011). Tudor domain containing 7 (TDRD7) is essential for dynamic ribonucleoprotein (RNP) remodeling of chromatoid bodies during spermatogenesis. Procee…
Toop, T., & Donald, J. A. (2004). Comparative aspects of natriuretic peptide physiology in non-mammalian vertebrates: a review. Journal of Comparative Physiology B, 174(3), 189-204. https://doi.org/10.1007/s00360-003-0408-y
Vercellino, I., & Sazanov, L. A. (2022). The assembly, regulation and function of the mitochondrial respiratory chain. Nature Reviews Molecular Cell Biology, 23(2), 141-161. https://doi.org/10.1038/s41580-021-00415-0
Wang, W., Mariani, F. V., Harland, R. M., & Luo, K. (2000). Ski represses bone morphogenic protein signaling in Xenopus and mammalian cells. Proceedings of the National Academy of Sciences, 97(26), 14394-14399. https://doi.org/10.1073/pnas.97.26.14394
Wang, Y., Wang, Q., Wang, Z., Li, X., Elsharkawy, M. S., Lu, Y., Zhao, G., & Ou, C. (2026). Spleen transcriptomics reveals breed-specific mechanisms of Salmonella resistance under heat stress in chickens. Poultry Science, 105(1), 106060. https://doi.org/10.1016/j.psj.2025.106060
Wu, S., Guo, W., Li, Y., Ren, X., Lei, X., Li, X., Yao, J., & Yang, X. (2017). miRNA and piRNA expression profiles of breeder cock testes detected by next‐generation sequencing. Reproduction in Domestic Animals, 52(2), 203-213. https://doi.org/10.1111/rda.12880
Xing, J., Jing, W., Zhang, Y., Liu, L., Xu, J., & Chen, X. (2018). Identification of differentially expressed genes in broiler offspring under maternal folate deficiency. Physiological Genomics, 50(12), 1015-1025. https://doi.org/10.1152/physiolgenomics.00086.2018
Xu, H., Zeng, H., Luo, C., Zhang, D., Wang, Q., Sun, L., Yang, L., Zhou, M., Nie, Q., & Zhang, X. (2011). Genetic effects of polymorphisms in candidate genes and the QTL region on chicken age at first egg. BMC Genetics, 12(1), 33. https://doi.org/10.1186/1471-2156-12-33
Xu, H., Zeng, H., Zhang, D., Jia, X., Luo, C., Fang, M., Nie, Q., & Zhang, X. (2011). Polymorphisms associated with egg number at 300 days of age in chickens. Genetics and Molecular Research, 10(4), 2279-2289. https://doi.org/10.4238/2011.October.3.5.
Yang, S., Shi, Z., Ou, X., & Liu, G. (2019). Whole-genome resequencing reveals genetic indels of feathered-leg traits in domestic chickens. Journal of Genetics, 98(2), 47. https://doi.org/10.1007/s12041-019-1083-4
Zhu, J., Wang, Y., Su, Y., Zheng, M., Cui, H., & Chen, Z. (2024). RNA sequencing identifies key genes involved in intramuscular fat deposition in chickens at different developmental stages. BMC Genomics, 25(1), 219. https://doi.org/10.1186/s12864-023-09819-y
